# The tryptophan-binding pockets of Arabidopsis AGO1 facilitate amplified RNA interference via SGS3

**DOI:** 10.1101/2025.10.18.683247

**Authors:** Diego López-Márquez, Laura Arribas-Hernández, Christian Poulsen, Emilie Duus Oksbjerg, Nathalie Bouteiller, Mads Meier, Johannes Blanke, Angel del Espino, Maria Louisa Vigh, Simon Bressendorff, Alberto Carbonell, Rune Daucke, Erwin M. Schoof, Hervé Vaucheret, Peter Brodersen

## Abstract

ARGONAUTE (AGO) proteins associate with small RNAs to form RNA-induced silencing complexes (RISCs). Arabidopsis AGO1 effects post-transcriptional silencing by microRNAs (miRNAs) and small interfering RNAs (siRNAs) and is necessary for siRNA amplification through conversion of RISC target RNAs into double-stranded RNA by the RNA-dependent RNA Polymerase RDR6 and its mandatory cofactors SGS3 and SDE5. Many AGO proteins harbor hydrophobic pockets that interact with tryptophan residues, often surrounded by glycine (GW/WG), in intrinsically disordered regions (IDRs) of RISC cofactors. Here, we show that GW/WG dipeptides in the IDR of SGS3 and the hydrophobic pockets in AGO1 are required for fully functional RDR6-dependent siRNA amplification. We also show that this mechanism requires AGO1-specific structural elements, including positively charged residues surrounding the binding pockets, and a conserved, negatively charged patch in the IDR of SGS3. Thus, the same, conserved protein-protein interaction site is used for different purposes in distinct eukaryotic AGO proteins: the GW/WG-mediated TNRC6-Ago2 interaction is crucial for miRNA-guided silencing in metazoans whereas the GW/WG-mediated SGS3-AGO1 interaction facilitates siRNA amplification via RDR6 in plants.
