## Supplementary Dataset 1 for "The tryptophan-binding pockets of Arabidopsis AGO1 facilitate amplified RNA interference via SGS3"

### Sheet: Hoja1
Supplemental dataset
	Primer	Sequence	Used for
	Genotyping primers
	ago1-3-BseGI-F	CACAGGAATCATCATGGTGAG	ago1-3 genotyping
	ago1-3-BseGI-R	CTCGGGAACTGATTGTCTCTG	ago1-3 genotyping
	rdr6-12-BfaI-F	TGCAAGAGGAACGTGTGAGGTG	rdr6-12 genotyping
	rdr6-12-BfaI-R	GCTTCAACCTCTTGTACGCATC	rdr6-12 genotyping
	sgs3-1-BfaI-F	TCACAAGATGATGGAGGAGACT	sgs3-1 genotyping
	sgs3-1-BfaI-R	CTAGGAGGATTCGAATTCTGAG	sgs3-1 genotyping
	Cloning primers
	SGS3_WT_F1	GGCTTAAUGATATTAGCCAAAGACAAACCCAATTC	USER cloning of SGS3-WT
	SGS3_WT_R1	AATTGTTCCCACUATTAATTTATTGCTACGAAC	USER cloning of SGS3-WT
	SGS3_WT_F2	AGTGGGAACAATUAAGTTAAGCGAAAAAGG	USER cloning of SGS3-WT
	SGS3_WT_R2	ATATGTCCAGAUCTTGCTTCGTTGCAAGG	USER cloning of SGS3-WT
	SGS3_WT_F3	ATCTGGACATAUTCAATCAACACTCTCAAGg	USER cloning of SGS3-WT
	SGS3_WT_R3	GGTTTAAUCCGGAAATCGTGGAACCAAATCC	USER cloning of SGS3-WT
	SGS3_5xA_F1	AAAAATGAGTTCUAGGGCTGGTCCAATGCTTAA	USER cloning of SGS3-5XA
	SGS3_5xA_R1	AGAACTCATTTTUACAACCTATAGCCACCAAA	USER cloning of SGS3-5XA
	SGS3_5xA_F2	ATGTGGATAAUGCTTCTGAGGAAGAGAATGA	USER cloning of SGS3-5XA
	SGS3_5xA_R2	ATTATCCACAUCATCCTCCACGTCAGGAAA	USER cloning of SGS3-5XA
	SGS3_5xY_F1	ATGAGTTCUAGGGCTGGTCCAATG	USER cloning of SGS3-5xY
	SGS3_5xY_R1	AGAACTCAUTTTTACAACCTATAGCCACC	USER cloning of SGS3-5xY
	SGS3_5xY_F2	AGCCATGGAUCACGAAAGCAG	USER cloning of SGS3-5xY
	SGS3_5xY_R2	ATCCATGGCUCTTTTGACTCACATCC	USER cloning of SGS3-5xY
	SGS3_charge_F1	GGCTTAAUGATATTAGCCAAAGACAAACCCAATTC	USER cloning of SGS3-charge
	SGS3_charge_R1	AATTCCAUCCTCCTTCCAAAGGAGGGCGAG	USER cloning of SGS3-charge
	SGS3_charge_F2	ATGGAATUGGCAGGCAAGAGGAGGTTCTGC	USER cloning of SGS3-charge
	SGS3_charge_R2	ATTCTGCUTCGTGATCCATGGCTCTTTTGA	USER cloning of SGS3-charge
	SGS3_charge_F3	AAGCAGAAUAAGTGGTTCAAAAAGTTCTTTG	USER cloning of SGS3-charge
	SGS3_charge_R3	GGTTTAAUCCGGAAATCGTGGAACCAAATCC	USER cloning of SGS3-charge
	AGO1_K839A_QC_F	CTTCCGTAGATCAACTGGGCATGCACCACTAAGGATCATCTTCTAC	Generation of K839A by site directed mutagenesis
	AGO1_K839A_QC_R	GTAGAAGATGATCCTTAGTGGTGCATGCCCAGTTGATCTACGGAAG	Generation of K839A by site directed mutagenesis
	AGO1_L873Y_QC_F	CTCATTTCAGGCCTGTGCTTCGTATGAAGCAGGTTATCAACCACCAG	Generation of L873Y by site directed mutagenesis
	AGO1_L873Y_QC_R	CTGGTGGTTGATAACCTGCTTCATACGAAGCACAGGCCTGAAATGAG	Generation of L873Y by site directed mutagenesis
	AGO1_F832A_QC_F	GGAGTTGCTCATAGCCGCCCGTAGATCAACTGG	Generation of F832A by site directed mutagenesis
	AGO1_F832A_QC_R	CCAGTTGATCTACGGGCGGCTATGAGCAACTCC	Generation of F832A by site directed mutagenesis
	AGO1_R867S_QC_F	GAACTTGATGCCATCAGCAAGGTAACAGTTAC	Generation of R867S by site directed mutagenesis
	AGO1 R867S_QC_R	GTAACTGTTACCTTGCTGATGGCATCAAGTTC	Generation of R867S by site directed mutagenesis
	AGO1_R834E_QC_F	GTTGCTCATAGCCTTCCGTGAATCAACTGGGCATAAACCAC	Generation of R834E by site directed mutagenesis
	AGO1_R834E_QC_R	GTGGTTTATGCCCAGTTGATTCACGGAAGGCTATGAGCAAC	Generation of R834E by site directed mutagenesis
	AGO1_R1045E_QC_F	CAGCTCTGAAAGAGAATGTGAAGGAGGTCATGTTCTACTGCTGAGTTGATTC	Generation of R1045E by site directed mutagenesis
	AGO1_R1045E_QC_R	GAATCAACTCAGCAGTAGAACATGACCTCCTTCACATTCTCTTTCAGAGCTG	Generation of R1045E by site directed mutagenesis
	AGO1-Db-finger_F	ATTCGGCAUGATAAAGTACGTGTGGATG	USER cloning of AGO1-Db-finger
	AGO1-Db-finger_R	ATGCCGAAUAGATCCTGAATGAGCTCCTGC	USER cloning of AGO1-Db-finger
	CRISPR sgRNAs
	sgRNA7_SDE3_F	ATTGAACTTTTACTCTGGAAGAT	Generation of sde3 KO
	sgRNA7_SDE3_R	AAACATCTTCCAGAGTAAAAGTT	Generation of sde3 KO
	sgRNA8_SDE3_F	ATTGGGGAAGTGATAGGGTTGAG	Generation of sde3 KO
	sgRNA8_SDE3_R	AAACCTCAACCCTATCACTTCCC	Generation of sde3 KO
	sgRNA7_miR173_F	ATTGATATATCAATCTACTGTGT	Generation of mir173 KO
	sgRNA7_miR173_R	AAACACACAGTAGATTGATATAT	Generation of mir173 KO
	sgRNA8_miR173_F	ATTGCATCAGAGAGATAAGTTTA	Generation of mir173 KO
	sgRNA8_miR173_R	AAACTAAACTTATCTCTCTGATG	Generation of mir173 KO
	Probes
	miR159	TAGAGCTCCCTTCAATCCAAA	Northern blot probe
	miR172	ATGCAGCATCATCAAGATTCT	Northern blot probe
	miR173	GTGATTTCTCTCTGCAAGCGAA	Northern blot probe
	miR390	GGCGCTATCCCTCCTGAGCTT	Northern blot probe
	miR393	GGATCAATGCGATCCCTTTGGA	Northern blot probe
	miR856	GCTGAAGTTATTGGTAGGATTA	Northern blot probe
	siR255	TACGCTATGTTGGACTTAGAA	Northern blot probe
	TAS3_siRNA 5’D7(-)	TGGGGTCTTACAAGGTCAAGA	Northern blot probe
	U6	AGGGGCCATGCTAATCTTCTC	Northern blot probe
	Long probes
	AFB2_F	AGTCACACTCAGTGGATGCAA	Northern blot long probe
	AFB2_R	GAAAAATAAGACAAACCGTGCACT	Northern blot long probe
	GUS_F	TCACTCATTACGGCAAAGTGTG	Northern blot long probe
	GUS_R	GATGATAATCGGCTGATGCAG	Northern blot long probe
